# A putative *de novo* evolved gene required for spermatid chromatin condensation in *Drosophila melanogaster*

**DOI:** 10.1101/2021.06.10.447990

**Authors:** Emily L. Rivard, Andrew G. Ludwig, Prajal H. Patel, Anna Grandchamp, Sarah E. Arnold, Alina Berger, Emilie M. Scott, Brendan J. Kelly, Grace C. Mascha, Erich Bornberg-Bauer, Geoffrey D. Findlay

**Affiliations:** Department of Biology, College of the Holy Cross, Worcester, MA, USA; Institute for Evolution and Biodiversity, University of Münster, Münster, Germany; Department of Protein Evolution, Max Planck Institute for Developmental Biology, Tübingen, Germany; Department of Molecular and Cellular Biology, Harvard University, Cambridge, MA, USA; Department of Organismic and Evolutionary Biology, Harvard University, Cambridge, MA, USA; Department of Entomology, The Ohio State University, Columbus, OH, USA

## Abstract

Comparative genomics has enabled the identification of genes that potentially evolved *de novo* from non-coding sequences. Many such genes are expressed in male reproductive tissues, but their functions remain poorly understood. To address this, we conducted a functional genetic screen of over 40 putative *de novo* genes with testis-enriched expression in *Drosophila melanogaster* and identified one gene, *atlas,* required for male fertility. Detailed genetic and cytological analyses showed that *atlas* is required for proper chromatin condensation during the final stages of spermatogenesis. Atlas protein is expressed in spermatid nuclei and facilitates the transition from histone- to protamine-based chromatin packaging. Complementary evolutionary analyses revealed the complex evolutionary history of *atlas*. The protein-coding portion of the gene likely arose at the base of the *Drosophila* genus on the X chromosome but was unlikely to be essential, as it was then lost in several independent lineages. Within the last ∼15 million years, however, the gene moved to an autosome, where it fused with a conserved non-coding RNA and evolved a non-redundant role in male fertility. Altogether, this study provides insight into the integration of novel genes into biological processes, the links between genomic innovation and functional evolution, and the genetic control of a fundamental developmental process, gametogenesis.

**Author Summary:** Genomes are in flux, as genes are constantly added and lost throughout evolution. New genes were once thought to arise almost exclusively via the modification or duplication of existing genes. Recently, however, interest has grown in alternative modes of new gene origination, such as *de novo* evolution from genetic material that previously did not encode proteins. Many *de novo* genes are expressed in male reproductive tissues, but their significance for fertility is not well understood. We screened likely *de novo* genes expressed in the *Drosophila* testis for reproductive roles and found one gene, *atlas*, essential for male fertility. We leveraged genetic and cell biological experiments to investigate roles for Atlas protein in reproduction and found that it is required during sperm development for proper packaging of DNA in the sperm nucleus. Evolutionary analyses of this gene revealed a complicated history, including loss in some lineages, movement between chromosomes, and fusion with a non-protein-coding gene. Studying both the functions and evolutionary histories of new proteins illustrates how they might evolve critical roles in biological processes despite their relative novelty. Furthermore, the study of *atlas* identifies an essential genetic player in the fly testis, an important model system for understanding how gametes are produced.
