## Supplemental Table S3 for "A putative *de novo* evolved gene required for spermatid chromatin condensation in *Drosophila melanogaster*"

### Sheet: RNAi lines tested
Table S3. Sources of RNAi lines and degrees of knockdown observed.
Gene	Relative Progeny	KD Extent	Line Type	Note(s)
goddard	0	partial	VDRC KK109920	positive control, previously characterized in Gubala et al. 2017 and Lange et al. 2021
CG13541 (atlas)	0	near complete	VDRC KK108680
CG43072	0	near complete	TRiP	fertility defect did not replicate upon CRISPR-mediated gene deletion
CG33284	0.57	near complete	VDRC KK105849	fertility defect did not replicate upon CRISPR-mediated gene deletion
CG42693	0.71	complete	TRIP - homemade	no significant fertility difference in follow-up single-pair mating fertility assay
CG32811	0.73	partial	TRIP - homemade	no significant fertility difference in follow-up single-pair mating fertility assay
CG44428	0.79	complete	TRIP - homemade
CG44385	0.82	complete	TRIP - homemade
CG43915	0.84	partial	TRIP - homemade
CG31677	0.85	complete	VDRC KK108647
CG43232	0.85	partial	TRIP - homemade
CG12992	0.86	complete	VDRC KK107957
CG42781	0.86	partial	TRIP - homemade
CG45545	0.9	near complete	TRIP - homemade
CG43293	0.91	partial	TRIP - homemade
CG44335	0.91	parital	TRIP - homemade
CG12126	0.92	complete	VDRC KK105849
CG12506	0.93	partial	VDRC KK109086
CG31206	0.93	partial	VDRC KK108771
CG44623	0.95	complete	TRIP - homemade
CG16741	0.96	complete	VDRC KK103236
CG34328	0.96	complete	VDRC KK109532
CG43201	0.96	partial	TRIP from BDSC #61166
CG43376	0.96	partial	TRIP - homemade
CG45428	0.96	complete	TRIP - homemade
CG30369	0.99	complete	VDRC KK101305
CG31882	1.01	complete	VDRC GD15071
CG17944	1.02	partial	VDRC KK102404
CG43694	1.03	partial	TRIP - homemade
CG31639	1.05	partial	TRIP from BDSC #35590
CG43401	1.07	partial	TRIP - homemade
CG14294	1.12	partial	VDRC KK100147
CG45690	1.12	complete	TRIP - homemade
CG31230	1.16	complete	VDRC KK104060
CG43447	1.17	partial	TRIP - homemade
CG43702	1.18	partial	TRIP - homemade
CG31740	1.23	partial	VDRC KK101156
CG34168	1.23	complete	VDRC KK104584
CG43288	1.23	partial	TRIP - homemade
CG31949	1.24	complete	VDRC KK100531
CG13891	1.28	near complete	VDRC KK107968
CG15260	1.3	near complete	VDRC KK104125
CG12347	1.34	complete	VDRC KK106206
RNAi lines listed below showed no evidence for knockdown by RT-PCR and were thus not included in fertility assays.
CG43815		none	TRIP - homemade
CG43438		none	TRIP - homemade
CG44355		none	TRIP - homemade
CG43231		none	TRIP - homemade
CG44174		none	TRIP - homemade
CG43188		none	TRIP - homemade
CG43760		none	TRIP - homemade
CG44439		none	TRIP - homemade
CG11226		none	VDRC GD30699
CG14370		none	VDRC GD47996
CG14635		none	VDRC KK102890
CG14759		none	VDRC KK101000
CG18449		none	VDRC GD41671
CG30430		none	VDRC GD45825
CG31788		none	VDRC GD39044

### Sheet: oligos used for TRIP lines
CG32811-bot	aattcgcCGGAAGATATAACGAAAGTCAtatgcttgaatataactaTGACTTTCGTTATATCTTCCGactg
CG32811-top	ctagcagtCGGAAGATATAACGAAAGTCAtagttatattcaagcataTGACTTTCGTTATATCTTCCGgcg
CG42693-bot	aattcgcTCCGACGACATTAAAGTTGATtatgcttgaatataactaATCAACTTTAATGTCGTCGGAactg
CG42693-top	ctagcagtTCCGACGACATTAAAGTTGATtagttatattcaagcataATCAACTTTAATGTCGTCGGAgcg
CG42781-bot	aattcgcGTCCTGGAGCATCTTGTTCAAtatgcttgaatataactaTTGAACAAGATGCTCCAGGACactg
CG42781-top	ctagcagtGTCCTGGAGCATCTTGTTCAAtagttatattcaagcataTTGAACAAGATGCTCCAGGACgcg
CG43188-bot	aattcgcACTCAAGAGTGTAGCAATCAAtatgcttgaatataactaTTGATTGCTACACTCTTGAGTactg
CG43188-top	ctagcagtACTCAAGAGTGTAGCAATCAAtagttatattcaagcataTTGATTGCTACACTCTTGAGTgcg
CG43231-bot	aattcgcCCAAAGGATGTGATAACCAAAtatgcttgaatataactaTTTGGTTATCACATCCTTTGGactg
CG43231-top	ctagcagtCCAAAGGATGTGATAACCAAAtagttatattcaagcataTTTGGTTATCACATCCTTTGGgcg
CG43232-bot	aattcgcCTGGACTGGTTTACATAAATAtatgcttgaatataactaTATTTATGTAAACCAGTCCAGactg
CG43232-top	ctagcagtCTGGACTGGTTTACATAAATAtagttatattcaagcataTATTTATGTAAACCAGTCCAGgcg
CG43288-bot	aattcgcATGGTCGAATACGACCTGATTtatgcttgaatataactaAATCAGGTCGTATTCGACCATactg
CG43288-top	ctagcagtATGGTCGAATACGACCTGATTtagttatattcaagcataAATCAGGTCGTATTCGACCATgcg
CG43293-bot	aattcgcCAGCTAAGATAATTATCTCAAtatgcttgaatataactaTTGAGATAATTATCTTAGCTGactg
CG43293-top	ctagcagtCAGCTAAGATAATTATCTCAAtagttatattcaagcataTTGAGATAATTATCTTAGCTGgcg
CG43376-bot	aattcgcCAACGTCAGCATGACACTCTAtatgcttgaatataactaTAGAGTGTCATGCTGACGTTGactg
CG43376-top	ctagcagtCAACGTCAGCATGACACTCTAtagttatattcaagcataTAGAGTGTCATGCTGACGTTGgcg
CG43401-bot	aattcgcCGCAAACAGGCTTAAGTAGAAtatgcttgaatataactaTTCTACTTAAGCCTGTTTGCGactg
CG43401-top	ctagcagtCGCAAACAGGCTTAAGTAGAAtagttatattcaagcataTTCTACTTAAGCCTGTTTGCGgcg
CG43438-bot	aattcgcCAGATCCAGGGAGAGATGCAAtatgcttgaatataactaTTGCATCTCTCCCTGGATCTGactg
CG43438-top	ctagcagtCAGATCCAGGGAGAGATGCAAtagttatattcaagcataTTGCATCTCTCCCTGGATCTGgcg
CG43447-bot	aattcgcGCCCACGGAGTCCTAGTTCTAtatgcttgaatataactaTAGAACTAGGACTCCGTGGGCactg
CG43447-top	ctagcagtGCCCACGGAGTCCTAGTTCTAtagttatattcaagcataTAGAACTAGGACTCCGTGGGCgcg
CG43694-bot	aattcgcGTCATTGTACTAGTCAAAGTAtatgcttgaatataactaTACTTTGACTAGTACAATGACactg
CG43694-top	ctagcagtGTCATTGTACTAGTCAAAGTAtagttatattcaagcataTACTTTGACTAGTACAATGACgcg
CG43702-bot	aattcgcATGGATGTCTCGAGAATGCTAtatgcttgaatataactaTAGCATTCTCGAGACATCCATactg
CG43702-top	ctagcagtATGGATGTCTCGAGAATGCTAtagttatattcaagcataTAGCATTCTCGAGACATCCATgcg
CG43760-bot	aattcgcTTGGATGACGCATTGCTATAAtatgcttgaatataactaTTATAGCAATGCGTCATCCAAactg
CG43760-top	ctagcagtTTGGATGACGCATTGCTATAAtagttatattcaagcataTTATAGCAATGCGTCATCCAAgcg
CG43815-bot	aattcgcCCGCTCGGAAAGAATGCTCCAtatgcttgaatataactaTGGAGCATTCTTTCCGAGCGGactg
CG43815-top	ctagcagtCCGCTCGGAAAGAATGCTCCAtagttatattcaagcataTGGAGCATTCTTTCCGAGCGGgcg
CG43915-bot	aattcgcCGGGTTCAAGTTGCTGATGGTtatgcttgaatataactaACCATCAGCAACTTGAACCCGactg
CG43915-top	ctagcagtCGGGTTCAAGTTGCTGATGGTtagttatattcaagcataACCATCAGCAACTTGAACCCGgcg
CG44174-bot	aattcgcTACCTAGGAGTTGCATTGTCAtatgcttgaatataactaTGACAATGCAACTCCTAGGTAactg
CG44174-top	ctagcagtTACCTAGGAGTTGCATTGTCAtagttatattcaagcataTGACAATGCAACTCCTAGGTAgcg
CG44335-bot	aattcgcTTCCAAATGGTAGCAAATCAAtatgcttgaatataactaTTGATTTGCTACCATTTGGAAactg
CG44335-top	ctagcagtTTCCAAATGGTAGCAAATCAAtagttatattcaagcataTTGATTTGCTACCATTTGGAAgcg
CG44355-bot	aattcgcACGGTAAATTACAGACATTAAtatgcttgaatataactaTTAATGTCTGTAATTTACCGTactg
CG44355-top	ctagcagtACGGTAAATTACAGACATTAAtagttatattcaagcataTTAATGTCTGTAATTTACCGTgcg
CG44385-bot	aattcgcTGGGATAATAGTGAAAGACAAtatgcttgaatataactaTTGTCTTTCACTATTATCCCAactg
CG44385-top	ctagcagtTGGGATAATAGTGAAAGACAAtagttatattcaagcataTTGTCTTTCACTATTATCCCAgcg
CG44428-bot	aattcgcCTGCAAGTACCAAATCATATAtatgcttgaatataactaTATATGATTTGGTACTTGCAGactg
CG44428-top	ctagcagtCTGCAAGTACCAAATCATATAtagttatattcaagcataTATATGATTTGGTACTTGCAGgcg
CG44439-bot	aattcgcAAGGACATCCAACCCTGTGAAtatgcttgaatataactaTTCACAGGGTTGGATGTCCTTactg
CG44439-top	ctagcagtAAGGACATCCAACCCTGTGAAtagttatattcaagcataTTCACAGGGTTGGATGTCCTTgcg
CG44623-bot	aattcgcCCGGTAGTTGTTACAATTACTtatgcttgaatataactaAGTAATTGTAACAACTACCGGactg
CG44623-top	ctagcagtCCGGTAGTTGTTACAATTACTtagttatattcaagcataAGTAATTGTAACAACTACCGGgcg
CG45428-bot	aattcgcCAAGATGTTCAAGACATTATAtatgcttgaatataactaTATAATGTCTTGAACATCTTGactg
CG45428-top	ctagcagtCAAGATGTTCAAGACATTATAtagttatattcaagcataTATAATGTCTTGAACATCTTGgcg
CG45545-bot	aattcgcCTGGACGAGGACCGCATTCAAtatgcttgaatataactaTTGAATGCGGTCCTCGTCCAGactg
CG45545-top	ctagcagtCTGGACGAGGACCGCATTCAAtagttatattcaagcataTTGAATGCGGTCCTCGTCCAGgcg
CG45690-bot	aattcgcCTGAGTATAATACGAATTCTAtatgcttgaatataactaTAGAATTCGTATTATACTCAGactg
CG45690-top	ctagcagtCTGAGTATAATACGAATTCTAtagttatattcaagcataTAGAATTCGTATTATACTCAGgcg
